# Longitudinal single cell RNA-sequencing reveals evolution of micro- and macro-states in chronic myeloid leukemia

**DOI:** 10.1101/2025.05.14.653262

**Authors:** David E. Frankhouser, Dandan Zhao, Yu-Hsuan Fu, Anupam Dey, Ziang Chen, Jihyun Irizarry, Jennifer Rangel Ambriz, Tiffany Kanesa Ybarra, Sergio Branciamore, Denis O’Meally, Ryan S. Sathianathen, Jeffery M. Trent, Stephen Forman, Adam L. MacLean, Ya-Huei Kuo, Kathleen M. Sakamoto, Bin Zhang, Russell C. Rockne, Guido Marcucci

## Abstract

Single cell RNA sequencing (scRNA-seq) has revolutionized our understanding of cancer, yet identifying meaningful disease states from single cell data remains challenging. Here, we systematically explore the chronic myeloid leukemia (CML) specific information content encoded in single cell versus bulk transcriptomics to resolve this paradox and clarify how discrete disease-defining states emerge from inherently noisy single cell data. We demonstrate that, while CML single cell transcriptomes exist along continuous transcriptional microstates, clinically relevant leukemia phenotypes clearly manifest only at the pseudobulk (macrostate) level. By leveraging state-transition theory, we reveal how robust disease phenotype state-transitions are governed by cell type specific contributions. Our results establish a theoretical framework explaining why discrete disease phenotypes remain hidden at the single cell scale but emerge clearly at the aggregated macrostate level, enabling previously inaccessible biological insights into leukemia evolution. By resolving how single-cell variation aggregates into macroscopic disease states, our framework provides new insight into CML progression and offers a broadly applicable strategy for exploring disease dynamics across cancers and other complex conditions.
