## Supplementary material for "Longitudinal single cell RNA-sequencing reveals evolution of micro- and macro-states in chronic myeloid leukemia": Table S2

### Sheet: bcr-abl_PsB_trt-CML_BCR-ABL.vs.
PC	R^2	pval	slope	y_intercept
PC1	0.75433	2.62284e-09	0.0971451	0.743881
PC2	-0.0354368	0.74271	-0.00740605	-0.0600213
PC3	-0.020657	0.497587	0.0150511	0.107531
PC4	0.0694392	0.0987757	0.0360659	0.279508
PC5	-0.0340282	0.707173	-0.00847045	-0.0605955
PC6	-0.0396065	0.923282	0.00217758	0.0133111
PC7	-0.032331	0.670195	0.00964593	0.0720691
PC8	-0.016662	0.4558	0.0168149	0.125962
PC9	-0.0261979	0.567195	0.0128726	0.10178
PC10	-0.0357869	0.752462	0.00687582	0.0422302
PC11	-0.0346243	0.721569	0.0080805	0.0617
PC12	-0.0264356	0.570575	0.01242	0.0852306
PC13	-0.0204646	0.495437	0.0150949	0.107497
PC14	-0.0399587	0.975127	0.000707456	0.00669031
PC15	-0.0389546	0.875255	0.00351873	0.0210011
PC16	-0.0334496	0.693957	-0.00891015	-0.0660173
PC17	-0.0376137	0.812454	0.00527062	0.0474897
PC18	-0.039256	0.894649	0.00294205	0.0298369
PC19	-0.037014	0.790669	-0.00572426	-0.0322119
PC20	-0.03984	0.951035	-0.00129649	0.00352001
PC21	-0.0349265	0.72921	-0.0078016	-0.0552614
PC22	-0.0398638	0.954818	-0.00128304	-0.00714132
PC23	-0.0331596	0.687585	0.00889613	0.0596989
PC24	-0.0384982	0.850736	0.0042336	0.0273758
PC25	-0.0288351	0.607045	-0.0116173	-0.0857795
PC26	-0.0383821	0.84514	-0.00440892	-0.0297228
PC27	-0.0373786	0.803603	0.00487516	0.0187458
PC28	0.0446935	0.393262	1.04572e-17	-0.188982
