## Supplementary material for "Longitudinal single cell RNA-sequencing reveals evolution of micro- and macro-states in chronic myeloid leukemia": Table S3

### Sheet: CP
All disease states
BaselineProp	PropMean.ctrl	PropMean.c1	PropMean.c3	PropMean.c5	Fstatistic	P.Value	FDR
0.00863764	0.000503296	0.000579775	0.00869618	0.107094	32.3886	3.20444e-09	1.28177e-08
0.514131	0.505594	0.582808	0.49324	0.202139	19.1212	6.23148e-07	1.2463e-06
0.136618	0.114203	0.067219	0.195634	0.393483	16.2658	2.65582e-06	3.54109e-06
0.340613	0.3797	0.349393	0.30243	0.297284	1.74586	0.180584	0.180584
Ctrl vs c1
BaselineProp.clusters	BaselineProp.Freq	PropMean.ctrl	PropMean.c1	PropRatio	Tstatistic	P.Value	FDR
B_cells	0.560961	0.505594	0.582808	0.867514	-1.42173	0.181485	0.463772
Myeloid	0.074946	0.114203	0.067219	1.69896	1.02457	0.326503	0.463772
Stem_cells	0.000519134	0.000503296	0.000579775	0.868089	-0.938264	0.367275	0.463772
T.NK_cells	0.363574	0.3797	0.349393	1.08674	0.75771	0.463772	0.463772
Ctrl vs c3
BaselineProp.clusters	BaselineProp.Freq	PropMean.ctrl	PropMean.c3	PropRatio	Tstatistic	P.Value	FDR
Stem_cells	0.00487177	0.000503296	0.00869618	0.0578756	-4.73654	0.000205851	0.000823404
Myeloid	0.154292	0.114203	0.195634	0.583757	-2.08887	0.0525358	0.105072
T.NK_cells	0.334067	0.3797	0.30243	1.2555	1.80479	0.0893778	0.11917
B_cells	0.50677	0.505594	0.49324	1.02505	0.209656	0.836501	0.836501
Ctrl vs c5
BaselineProp.clusters	BaselineProp.Freq	PropMean.ctrl	PropMean.c5	PropRatio	Tstatistic	P.Value	FDR
Stem_cells	0.0289977	0.000503296	0.107094	0.00469956	-6.16548	0.000335723	0.00134289
B_cells	0.424359	0.505594	0.202139	2.50123	2.93554	0.0199961	0.0267152
Myeloid	0.192242	0.114203	0.393483	0.290236	-2.93419	0.0200364	0.0267152
T.NK_cells	0.354401	0.3797	0.297284	1.27723	1.14127	0.288541	0.288541

### Sheet: BC
All disease states
BaselineProp	PropMean.ctrl	PropMean.c1	PropMean.c3	Fstatistic	P.Value	FDR
0.533169	0.691075	0.717098	0.193558	37.4871	5.24253e-17	2.09701e-16
0.036891	0.00236723	0.0177185	0.0897796	36.2622	1.78452e-16	3.56904e-16
0.336733	0.197931	0.157605	0.64889	31.1804	2.87411e-14	3.83215e-14
0.0932071	0.108627	0.107578	0.067772	2.66234	0.0697849	0.0697849
Ctrl vs c1
BaselineProp.clusters	BaselineProp.Freq	PropMean.ctrl	PropMean.c1	PropRatio	Tstatistic	P.Value	FDR
Stem_cells	0.0140058	0.00236723	0.0177185	0.133602	-5.34405	0.000220972	0.000883886
B_cells	0.714	0.691075	0.717098	0.96371	-0.194369	0.849363	0.922728
Myeloid	0.166312	0.197931	0.157605	1.25587	0.14621	0.886351	0.922728
T.NK_cells	0.105682	0.108627	0.107578	1.00975	0.0992039	0.922728	0.922728
Ctrl vs c3
BaselineProp.clusters	BaselineProp.Freq	PropMean.ctrl	PropMean.c3	PropRatio	Tstatistic	P.Value	FDR
Stem_cells	0.0524172	0.00236723	0.0897796	0.0263671	-7.12863	1.50913e-09	6.03654e-09
B_cells	0.37977	0.691075	0.193558	3.57038	4.91517	7.2051e-06	1.44102e-05
Myeloid	0.484358	0.197931	0.64889	0.30503	-4.47372	3.48759e-05	4.65012e-05
T.NK_cells	0.0834542	0.108627	0.067772	1.60282	1.36087	0.178646	0.178646
